# LazypipeX: Customizable Virome Analysis Pipeline Enabling Fast and Sensitive Virus Discovery from NGS data

**DOI:** 10.1101/2025.04.29.651217

**Authors:** Ilya Weinstein, Olli Vapalahti, Ravi Kant, Teemu Smura

**Affiliations:** Department of Veterinary Biosciences, University of Helsinki, 00014 Helsinki, Finland; Department of Virology, University of Helsinki, 00014 Helsinki, Finland; Department of Virology and Immunology, University of Helsinki and Helsinki University Hospital, 00014 Helsinki, Finland; Department of Tropical Parasitology, Institute of Maritime and Tropical Medicine, Medical University of Gdansk, 81-519 Gdynia, Poland

**Keywords:** bioinformatics pipeline, metagenomics, mNGS, virus discovery, virome

## Abstract

Metagenomic next-generation sequencing (mNGS) is pivotal for detecting known and novel viruses in diverse samples; however, its efficacy relies on robust bioinformatics pipelines. We present LazypipeX with multiple advanced features, including flexible annotation strategies that can be adjusted to match different datasets and applications. Using a synthetic benchmark, we show that a simple two-round annotation strategy designed for speed and low false positive rate required in virus diagnostics can reduce execution time to a fraction of the BLASTN search without any loss in accuracy. Additionally, using real data, we show that annotation strategies based on combinations of fast-to-accurate homology searches reduce execution time from 5- to 20-fold compared to the BLASTN/BLASTP baseline. Using one of these “annotation chains”, we characterized multiple novel complete viral genomes that were missed by the Lazypipe v1/v2 and CZ ID analyses. LazypipeX is a highly efficient and versatile tool for virome analysis, offering customizable and transparent workflows that can facilitate virus discovery and identification in diverse mNGS applications.
