## Supplementary material for "LazypipeX: Customizable Virome Analysis Pipeline Enabling Fast and Sensitive Virus Discovery from NGS data": Supp. Table 1

### Sheet: SuppTable1
Rat sample HEV-226					Rat sample HEV-227
Filter	Total	Rodents	Bacteria	Viruses	Filter	Total	Rodents	Bacteria	Viruses
AS0	0.386447	0.999766	0.593823	0.504574	AS0	0.29894	0.999606	0.587304	0.526052
AS30	0.0447347	0.997922	0.000147612	0.000155049	AS30	0.00614378	0.999343	3.06664e-05	0.000501002
AS50	0.0410683	0.997801	2.31044e-05	8.381e-06	AS50	0.00537213	0.999343	7.35993e-06	0.000501002
AS75	0.0331149	0.997644	5.13432e-06	4.1905e-06	AS75	0.00439605	0.997503	3.67997e-06	0.000501002
AS100	0.0219027	0.701861	1.28358e-06	4.1905e-06	AS100	0.00264145	0.630963	3.67997e-06	0.000501002
AS125	0.0135015	0.42986	1.02686e-06	4.1905e-06	AS125	0.00110208	0.259824	1.22666e-06	0.000501002
AS150	0.00688909	0.220629	2.56716e-07	4.1905e-06	AS150	0.000377	0.0862137	1.22666e-06	0.000501002
mapq0	0.386447	0.999766	0.593823	0.504574	mapq0	0.29894	0.999606	0.587304	0.526052
mapq10	0.164351	0.02751	0.29209	0.238754	mapq10	0.177107	0.0260218	0.336329	0.227956
mapq20	0.156042	0.0263957	0.275131	0.213954	mapq20	0.139854	0.0247076	0.252341	0.203407
mapq30	0.155623	0.0221459	0.274955	0.212064	mapq30	0.139722	0.022342	0.25217	0.202405
mapq40	0.155486	0.0204627	0.274871	0.211935	mapq40	0.139694	0.0203706	0.252159	0.202405
mapq50	0.00319884	0.0123914	0.00130899	0.0498125	mapq50	0.00335084	0.0197135	0.00265939	0.0200401
mapq60	0.000890961	0.00796755	2.33612e-05	1.25715e-05	mapq60	9.90299e-05	0.000525693	1.47199e-05	0.000501002
Supp. Table 1. Benchmarking background filtering on real data with Rattus norvegicus background (Erdin et al., 2025). Selected filter highlighted. Filter, applied filter with AS representing alignment score and mapq mapping quality threshold, Total, total fraction of reads filtered, Rodents, rodent reads filtered, Bacteria, Bacterial reads filtered, Viruses,Viral reads filtered.
