## Supplementary material for "LazypipeX: Customizable Virome Analysis Pipeline Enabling Fast and Sensitive Virus Discovery from NGS data": Supp. Table 2

### Sheet: SuppTable2
Annotation strategy	Annotation settings	TP	FP	FN	TP.bp	FP.bp	FN.bp	Precision	Recall	F1	Time	Maxrss
Vi.chain0	－ann1 Blastn.NTABV, Blastp.UniRefABV	2195	0	0	4212822	0	0	1	1	1	1	1
Vi.chain1	－ann1 Minimap.NTABV, Blastn.NTABV, Blastp.UniRefABV	2194	0	1	4211738	0	1084	1	0.999743	0.999871	0.222353	1.05607
Vi.chain2	－ann1 Minimap.NTABV, Blastp.UniRefABV	2154	3	41	4181975	11386	30847	0.997285	0.992678	0.994976	0.160359	0.988725
Vi.chain3	－ann1 Minimap.NTABV, Diamondp.UniRefABV very-sensitive	2137	6	58	4165647	13169	47175	0.996849	0.988802	0.992809	0.0477824	1.31084
Vi.chain3.env	－ann1 Minimap.NT, Diamondp.UniRef －very-sensitive	2102	5	93	4121336	12659	91486	0.996938	0.978284	0.987523	0.49505	4.17388
Vi.chain4	－ann1 Minimap.NTABV, SANSparallel	1832	13	363	3663913	8629	548909	0.99765	0.869705	0.929295	0.0500988	0.631093
Lazypipe2	－ann1 minimap	1626	0	569	3268076	0	944746	1	0.775745	0.873712	0.0802317	0.63922
Supp. Table 2. Accessing Lazypipe accuracy of viral sequence identification with different annotation strategies on a dataset of 90 mosquito pools (Truong Nguyen et al., 2022). Ground truth baseline is defined here as viral sequences identified by Vi.chain0. TP, number of viral sequences (>=500 bp) identified by both evaluated and the baseline strategy, FP, number of viral sequences (>=500 bp) id…
