## Supplementary material for "LazypipeX: Customizable Virome Analysis Pipeline Enabling Fast and Sensitive Virus Discovery from NGS data": Supp. Table 4

### Sheet: SuppTable4
Virus Family or Taxon	Virus Name	Isolate	Associated Host Species	GeneBank Accession
Rhabdoviridae	Kuusamo primrhavirus	FIN/PP-2018/83	Ochlerotatus communis	BK070983
Rhabdoviridae	Inari merhavirus	FIN/L-2018/84	Ochlerotatus excrucians	BK070984
Rhabdoviridae	Lieksa stangrhavirus	Paarma-1	Tabanidae sp.	PV591081
Negevirus	Kuusamo negev-like virus	FIN/PP-2018/83	Ochlerotatus communis	BK070990
Negevirus	Hanko negev-like virus	FIN/U-2018/92	Ochlerotatus caspius	BK070991
Negevirus	Hanko negev-like virus	FIN/VS-2018/100-1	Ochlerotatus caspius	BK070992
Negevirus	Hanko negev-like virus	FIN/VS-2018/100-2	Ochlerotatus caspius	BK070993
Negevirus	Kuusamo negev-like virus	FIN/Po-2018/31-1	Ochlerotatus communis	BK070994
Negevirus	Kuusamo negev-like virus	FIN/Po-2018/31-2	Ochlerotatus communis	BK070995
Negevirus	Kuusamo negev-like virus	FIN/PK-2018/70	Ochlerotatus communis	BK070997
Artivirus	Joensuu artivirus	FIN/KP-2018/32	Ochlerotatus communis	BK071015
Artivirus	Joensuu artivirus	FIN/L-2018/24	Ochlerotatus communis	BK071016
Artivirus	Joensuu artivirus	FIN/PP-2018/82	Ochlerotatus communis	BK071017
Artivirus	Joensuu artivirus	FIN/PP-2018/83	Ochlerotatus communis	BK071018
Artivirus	Joensuu artivirus	FIN/PK-2018/77	Ochlerotatus communis	BK071019
Flaviviridae	Palkane flavivirus	FIN/Pi-2018/54	Ochlerotatus communis	BK071036
Flaviviridae	Hameenlinna flavivirus	FIN/KH-2018/38-2	Ochlerotatus intrudens	BK071037
Flaviviridae	Lestijarvi flavivirus	FIN/KP-2018/33-1	Ochlerotatus diantaeus	BK071038
Flaviviridae	Palkane flavivirus	FIN/Pi-2018/55	Ochlerotatus communis	BK071039
Flaviviridae	Lestijarvi flavivirus	FIN/KP-2018/33-2	Ochlerotatus diantaeus	BK071040
Flaviviridae	Palkane flavi-like virus	FIN/Pi-2018/54	Ochlerotatus communis	BK071041
Supp. Table 4 .GeneBank accession codes for characterised novel viral sequences.
